# High Efficiency Rare Earth Element Biomining with Systems Biology Guided Engineering of *Gluconobacter oxydans*

**DOI:** 10.1101/2023.02.09.527855

**Authors:** Alexa M. Schmitz, Brooke Pian, Sabrina Marecos, Mingming Wu, Megan Holycross, Esteban Gazel, Matthew C. Reid, Buz Barstow

## Abstract

The global demand for critical rare earth elements (REE) is rising^1^ with the increase in demand for sustainable energy technologies like wind turbines^2,3^, electric vehicles^2,3^, and high efficiency lighting^4^. Current processes for producing REE require high energy inputs and can produce disproportionate amounts of hazardous waste. Biological methods for REE production are a promising solution to this problem. In earlier work we identified the most important genetic mechanisms contributing to the REE-bioleaching capability of *Gluconobacter oxydans* B58^5^. Here we have targeted two of these mechanisms to generate a high-efficiency bio-mining strain of *G. oxydans*. Disruption of the phosphate-specific transport system through a clean deletion of *pstS* constitutively turns on the phosphate starvation response, yielding a much more acidic biolixiviant, and increasing bioleaching by up to 30%. Coupling knockout of *pstS* with the over-expression of the *mgdh* membrane-bound glucose dehydrogenase gene, results in up to 73% improvement of REE-bioleaching.
