## Supplementary material for "High Efficiency Rare Earth Element Biomining with Systems Biology Guided Engineering of *Gluconobacter oxydans*": Dataset S1

### Sheet: All Data
Strain #	Strain	pH	Average	Difference	Y	La	Ce	Pr	Nd	Sm	Eu	Gd	Tb	Dy	Ho	Er	Tm	Yb	Lu	Total	Average	SD	Fractional Difference	t.test		Deletion vs. disruption
1	wt	2.261			13.387	84.304	250.72	20.208	74.148	10.526	0.838	9.134	0.923	3.696	0.628	2.018	0.187	1.137	0.161	472.015	509.482	35.3355
1	wt	2.26			15.308	95.551	287.623	23.414	87.106	11.997	0.938	10.389	1.047	4.221	0.705	2.232	0.212	1.282	0.182	542.207
1	wt	2.26	2.26033	0	14.276	91.252	273.036	22.295	81.845	11.401	0.912	9.873	0.989	3.954	0.671	2.136	0.2	1.212	0.172	514.224				pH	tREE	pH	tREE
2	{\delta \it pstB}	2.16			15.677	94.262	283.062	22.654	84.588	11.766	0.945	10.198	1.033	4.157	0.706	2.214	0.211	1.264	0.18	532.917	519.038	12.4829	0.0187563	0.000199997	0.681561
2	{\delta \it pstB}	2.18			14.658	90.243	269.205	21.9	81.369	11.329	0.911	9.757	0.99	3.965	0.673	2.128	0.203	1.223	0.175	508.729
2	{\delta \it pstB}	2.18	2.17333	0.087	15.202	91.18	273.566	22.127	81.809	11.444	0.908	9.771	0.997	4.006	0.686	2.152	0.206	1.236	0.178	515.468
3	{\Delta \it pstB}	2.01			19.798	102.449	336.152	25.178	93.297	13.475	1.071	11.876	1.238	5.145	0.888	2.694	0.268	1.626	0.23	615.385	658.903	37.7393	0.29328	1.88619e-11	0.00745907	1.64694e-05	0.00366638
3	{\Delta \it pstB}	2.01			21.634	112.089	372.092	27.608	102.942	14.738	1.193	13.126	1.363	5.646	0.971	2.941	0.297	1.796	0.253	678.689
3	{\Delta \it pstB}	2.01	2.01	0.250333	21.618	114.798	372.603	27.809	103.472	14.834	1.201	13.129	1.36	5.602	0.966	2.923	0.295	1.772	0.253	682.635
4	{\delta \it pstC}	2.05			18.463	101.072	320.698	24.716	91.828	13.028	1.044	11.326	1.17	4.776	0.819	2.515	0.249	1.488	0.211	593.403	601.723	7.3443	0.181049	3.78466e-11	0.0114502
4	{\delta \it pstC}	2.05			19.302	103.096	328.533	24.921	93.759	13.323	1.068	11.657	1.202	4.949	0.849	2.605	0.26	1.557	0.223	607.304
4	{\delta \it pstC}	2.05	2.05	0.210333	18.611	102.94	326.24	25.158	94.457	13.217	1.041	11.453	1.176	4.858	0.821	2.538	0.246	1.493	0.214	604.463
5	{\Delta \it pstC}	2.09			17.369	96.704	303.1	23.39	87.871	12.362	0.99	10.781	1.106	4.544	0.778	2.418	0.238	1.409	0.205	563.265	588.837	42.5651	0.155756	6.30265e-06	0.0678805	0.00653338	0.632591
5	{\Delta \it pstC}	2.08			19.931	108.341	345.078	26.205	98.95	13.942	1.111	12.282	1.264	5.18	0.884	2.688	0.268	1.621	0.228	637.973
5	{\Delta \it pstC}	2.07	2.08	0.180333	17.367	95.962	305.241	23.195	88.688	12.24	0.98	10.803	1.114	4.621	0.777	2.422	0.236	1.427	0.199	565.272
6	{\delta \it pstS}	2.15			16.782	93.464	293.849	22.504	84.285	11.842	0.951	10.308	1.052	4.337	0.737	2.302	0.224	1.343	0.19	544.17	544.51	2.80304	0.0687528	4.50055e-06	0.162133
6	{\delta \it pstS}	2.15			16.631	93.591	291.554	22.527	84.417	11.881	0.944	10.268	1.05	4.277	0.736	2.281	0.216	1.331	0.189	541.893
6	{\delta \it pstS}	2.14	2.14667	0.113667	16.617	94.028	295.252	22.707	85.506	11.903	0.959	10.299	1.053	4.344	0.738	2.306	0.222	1.345	0.189	547.468
7	{\Delta \it pstS}	1.97			21.204	109.577	361.725	26.61	99.7	14.216	1.144	12.648	1.313	5.436	0.935	2.834	0.287	1.727	0.241	659.597	662.947	6.51702	0.301218	1.0425e-11	0.00178085	7.58609e-07	8.51402e-06
7	{\Delta \it pstS}	1.97			20.74	109.424	360.198	26.694	101.27	14.231	1.13	12.516	1.297	5.362	0.922	2.799	0.281	1.686	0.237	658.787
7	{\Delta \it pstS}	1.97	1.97	0.290333	22.201	111.421	367.012	27.2	100.679	14.564	1.178	12.966	1.351	5.64	0.974	2.932	0.298	1.792	0.25	670.458
8	no bac	6.24			1.094	6.189	7.905	1.444	5.768	0.82	0.077	0.672	0.068	0.259	0.045	0.468	0.013	0.075	0.012	24.909	24.465	2.90655	-0.951981	1.47072e-10	1.88123e-05
8	no bac	6.23			0.988	5.264	6.549	1.246	5.04	0.726	0.069	0.592	0.061	0.235	0.04	0.458	0.012	0.07	0.012	21.362
8	no bac	6.21	6.22667	-3.96633	1.409	5.787	8.104	1.652	6.937	1.078	0.104	0.862	0.094	0.372	0.064	0.516	0.019	0.108	0.018	27.124
