## Supplementary material for "High Efficiency Rare Earth Element Biomining with Systems Biology Guided Engineering of *Gluconobacter oxydans*": Dataset S2

### Sheet: Export Summary
	This document was exported from Numbers. Each table was converted to an Excel worksheet. All other objects on each Numbers sheet were placed on separate worksheets. Please be aware that formula calculations may differ in Excel.
	Numbers Sheet Name	Numbers Table Name	Excel Worksheet Name
	2A and 2B
		Table 1	2A and 2B
	2C
		Table 1	2C
	Sheet2
		Table 1	Sheet2

### Sheet: 2A and 2B
Sample	Y	La	Ce	Pr	Nd	Sm	Eu	Gd	Tb	Dy	Ho	Er	Tm	Yb	Lu	Total	Average Extraction	Fractional Change in Extraction	Significance	pH	Average pH	Change in pH	pH vs. wt	vs. wt	vs. dpsts
wt	11.08	73.311	215.248	17.674	63.378	9.053	0.712	7.672	0.773	3.077	0.514	0.331	0.152	0.927	0.13	404.032			a	2.32
wt	11.166	74.605	219.973	17.893	64.915	9.25	0.721	7.785	0.787	3.108	0.524	0.361	0.155	0.947	0.133	412.323			a	2.31
wt	10.737	71.715	212.815	17.301	62.47	8.933	0.696	7.489	0.755	3.004	0.499	0.305	0.149	0.9	0.127	397.895	404.75		a	2.31	2.31333
P_{tufB}:{\it mgdh}	14.397	81.295	267.305	20.09	73.55	10.627	0.84	9.193	0.954	3.903	0.664	0.738	0.202	1.223	0.171	485.152			bc	2.26			0.000274562	0.000281783
P_{tufB}:{\it mgdh}	14.533	83.316	273.787	20.511	76.015	10.721	0.85	9.362	0.963	3.935	0.668	0.753	0.204	1.243	0.173	497.034			bc	2.26
P_{tufB}:{\it mgdh}	14.159	80.326	263.225	19.425	73.451	10.303	0.822	8.998	0.928	3.813	0.649	0.707	0.197	1.185	0.168	478.356	486.847	0.202835	bc	2.25	2.25667	-0.0566667
P_{112}:{\it mgdh}	13.433	79.377	252.366	19.255	70.508	10.168	0.8	8.788	0.891	3.627	0.62	0.627	0.187	1.131	0.158	461.936			ab	2.31			0.64333	0.00285405
P_{112}:{\it mgdh}	13.637	80.284	258.133	19.567	73.05	10.344	0.809	8.886	0.91	3.674	0.625	0.641	0.189	1.149	0.16	472.058			ab	2.32
P_{112}:{\it mgdh}	14.306	84.723	271.037	20.854	76.677	10.847	0.85	9.311	0.958	3.874	0.662	0.728	0.199	1.197	0.17	496.393	476.796	0.178	ab	2.3	2.31	-0.00333333
P_{114}:{\it mgdh}	13.242	76.895	249.564	19.009	68.213	9.954	0.793	8.564	0.881	3.576	0.61	0.582	0.183	1.119	0.159	453.344			ab	2.27			0.00147312	0.00671848
P_{114}:{\it mgdh}	13.83	80.662	260.465	19.853	74.46	10.403	0.815	8.909	0.915	3.699	0.638	0.654	0.192	1.165	0.163	476.823			ab	2.28
P_{114}:{\it mgdh}	14.613	84.255	272.68	20.911	77.762	10.921	0.862	9.421	0.964	3.915	0.669	0.746	0.202	1.228	0.172	499.321	476.496	0.17726	ab	2.28	2.27667	-0.0366667
{\Delta \it pstS}	17.465	95.574	303.51	23.074	86.399	12.247	0.953	10.514	1.077	4.437	0.762	0.989	0.227	1.392	0.194	558.814			bc	2.05			0.000117413	0.0104773
{\Delta \it pstS}	17.214	95.989	304.687	23.377	87.692	12.212	0.972	10.484	1.075	4.401	0.751	0.96	0.229	1.376	0.191	561.61			bc	2.09
{\Delta \it pstS}	14.141	82.481	258.822	20.061	73.569	10.462	0.831	8.997	0.922	3.744	0.641	0.667	0.194	1.167	0.163	476.862	532.429	0.315451	bc	2.1	2.08	-0.233333
{\Delta \it pstS}, P_{tufB}:{\it mgdh}	19.112	97.01	329.91	23.503	88.53	12.61	1.007	11.011	1.155	4.799	0.83	1.177	0.252	1.523	0.216	592.645			cd	2.01			3.59439e-05	0.000734723	0.433772
{\Delta \it pstS}, P_{tufB}:{\it mgdh}	17.631	90.621	300.691	22.126	82.101	11.8	0.941	10.246	1.071	4.412	0.761	0.993	0.23	1.405	0.195	545.224			cd	2.05
{\Delta \it pstS}, P_{tufB}:{\it mgdh}	17.357	90.964	299.836	21.88	81.624	11.657	0.922	10.093	1.056	4.35	0.745	0.961	0.229	1.375	0.192	543.241	560.37	0.384484	cd	2.05	2.03667	-0.276667
{\Delta \it pstS}, P_{112}:{\it mgdh}	21.501	107.979	367.161	26.167	98.297	14.081	1.129	12.226	1.286	5.361	0.929	1.446	0.283	1.717	0.237	659.8			d	1.91			2.11242e-06	0.000540895	0.0657694
{\Delta \it pstS}, P_{112}:{\it mgdh}	19.201	96.366	327.838	23.496	87.977	12.526	1	11.011	1.156	4.795	0.827	1.178	0.254	1.517	0.211	589.353			d	1.93
{\Delta \it pstS}, P_{112}:{\it mgdh}	20.269	100.298	338.525	24.421	91.008	13.058	1.041	11.395	1.19	4.967	0.859	1.256	0.264	1.574	0.219	610.344	619.832	0.531396	d	1.94	1.92667	-0.386667
{\Delta \it pstS}, P_{114}:{\it mgdh}	15.94	85.172	277.759	20.836	77.909	10.899	0.86	9.433	0.983	4.016	0.682	0.785	0.207	1.242	0.176	506.899			bc	2.1			1.26098e-06	0.000152284	0.707458
{\Delta \it pstS}, P_{114}:{\it mgdh}	16.353	90.186	291.198	21.633	80.884	11.412	0.898	9.826	1.012	4.143	0.708	0.845	0.215	1.291	0.18	530.784			bc	2.09
{\Delta \it pstS}, P_{114}:{\it mgdh}	16.11	88.832	287.831	21.55	80.415	11.271	0.891	9.686	1	4.113	0.7	0.823	0.21	1.273	0.177	524.882	520.855	0.286856	bc	2.09	2.09333	-0.22

### Sheet: 2C
Sample	Y	La	Ce	Pr	Nd	Sm	Eu	Gd	Tb	Dy	Ho	Er	Tm	Yb	Lu	total
wt	11.08	73.311	215.248	17.674	63.378	9.053	0.712	7.672	0.773	3.077	0.514	0.331	0.152	0.927	0.13	404.032
wt	11.166	74.605	219.973	17.893	64.915	9.25	0.721	7.785	0.787	3.108	0.524	0.361	0.155	0.947	0.133	412.323
wt	10.737	71.715	212.815	17.301	62.47	8.933	0.696	7.489	0.755	3.004	0.499	0.305	0.149	0.9	0.127	397.895
P_{tufB}:{\it mgdh}	14.397	81.295	267.305	20.09	73.55	10.627	0.84	9.193	0.954	3.903	0.664	0.738	0.202	1.223	0.171	485.152
P_{tufB}:{\it mgdh}	14.533	83.316	273.787	20.511	76.015	10.721	0.85	9.362	0.963	3.935	0.668	0.753	0.204	1.243	0.173	497.034
P_{tufB}:{\it mgdh}	14.159	80.326	263.225	19.425	73.451	10.303	0.822	8.998	0.928	3.813	0.649	0.707	0.197	1.185	0.168	478.356
P_{112}:{\it mgdh}	13.433	79.377	252.366	19.255	70.508	10.168	0.8	8.788	0.891	3.627	0.62	0.627	0.187	1.131	0.158	461.936
P_{112}:{\it mgdh}	13.637	80.284	258.133	19.567	73.05	10.344	0.809	8.886	0.91	3.674	0.625	0.641	0.189	1.149	0.16	472.058
P_{112}:{\it mgdh}	14.306	84.723	271.037	20.854	76.677	10.847	0.85	9.311	0.958	3.874	0.662	0.728	0.199	1.197	0.17	496.393
P_{114}:{\it mgdh}	13.242	76.895	249.564	19.009	68.213	9.954	0.793	8.564	0.881	3.576	0.61	0.582	0.183	1.119	0.159	453.344
P_{114}:{\it mgdh}	13.83	80.662	260.465	19.853	74.46	10.403	0.815	8.909	0.915	3.699	0.638	0.654	0.192	1.165	0.163	476.823
P_{114}:{\it mgdh}	14.613	84.255	272.68	20.911	77.762	10.921	0.862	9.421	0.964	3.915	0.669	0.746	0.202	1.228	0.172	499.321
{\Delta \it pstS}	17.465	95.574	303.51	23.074	86.399	12.247	0.953	10.514	1.077	4.437	0.762	0.989	0.227	1.392	0.194	558.814
{\Delta \it pstS}	17.214	95.989	304.687	23.377	87.692	12.212	0.972	10.484	1.075	4.401	0.751	0.96	0.229	1.376	0.191	561.61
{\Delta \it pstS}	14.141	82.481	258.822	20.061	73.569	10.462	0.831	8.997	0.922	3.744	0.641	0.667	0.194	1.167	0.163	476.862
{\Delta \it pstS}, P_{tufB}:{\it mgdh}	19.112	97.01	329.91	23.503	88.53	12.61	1.007	11.011	1.155	4.799	0.83	1.177	0.252	1.523	0.216	592.645
{\Delta \it pstS}, P_{tufB}:{\it mgdh}	17.631	90.621	300.691	22.126	82.101	11.8	0.941	10.246	1.071	4.412	0.761	0.993	0.23	1.405	0.195	545.224
{\Delta \it pstS}, P_{tufB}:{\it mgdh}	17.357	90.964	299.836	21.88	81.624	11.657	0.922	10.093	1.056	4.35	0.745	0.961	0.229	1.375	0.192	543.241
{\Delta \it pstS}, P_{112}:{\it mgdh}	21.501	107.979	367.161	26.167	98.297	14.081	1.129	12.226	1.286	5.361	0.929	1.446	0.283	1.717	0.237	659.8
{\Delta \it pstS}, P_{112}:{\it mgdh}	19.201	96.366	327.838	23.496	87.977	12.526	1	11.011	1.156	4.795	0.827	1.178	0.254	1.517	0.211	589.353
{\Delta \it pstS}, P_{112}:{\it mgdh}	20.269	100.298	338.525	24.421	91.008	13.058	1.041	11.395	1.19	4.967	0.859	1.256	0.264	1.574	0.219	610.344
{\Delta \it pstS}, P_{114}:{\it mgdh}	15.94	85.172	277.759	20.836	77.909	10.899	0.86	9.433	0.983	4.016	0.682	0.785	0.207	1.242	0.176	506.899
{\Delta \it pstS}, P_{114}:{\it mgdh}	16.353	90.186	291.198	21.633	80.884	11.412	0.898	9.826	1.012	4.143	0.708	0.845	0.215	1.291	0.18	530.784
{\Delta \it pstS}, P_{114}:{\it mgdh}	16.11	88.832	287.831	21.55	80.415	11.271	0.891	9.686	1	4.113	0.7	0.823	0.21	1.273	0.177	524.882
Genotype	Y	La	Ce	Pr	Nd	Sm	Eu	Gd	Tb	Dy	Ho	Er	Tm	Yb	Lu	other REE
wt	10.9943	73.2103	216.012	17.6227	63.5877	9.07867	0.709667	7.64867	0.771667	3.063	0.512333	0.332333	0.152	0.924667	0.13	23.323
P_{tufB}:{\it mgdh}	14.363	81.6457	268.106	20.0087	74.3387	10.5503	0.837333	9.18433	0.948333	3.88367	0.660333	0.732667	0.201	1.217	0.170667	28.3857
P_{112}:{\it mgdh}	13.792	81.4613	260.512	19.892	73.4117	10.453	0.819667	8.995	0.919667	3.725	0.635667	0.665333	0.191667	1.159	0.162667	27.7267
P_{114}:{\it mgdh}	13.895	80.604	260.903	19.9243	73.4783	10.426	0.823333	8.96467	0.92	3.73	0.639	0.660667	0.192333	1.17067	0.164667	27.6913
{\Delta \it pstS}	16.2733	91.348	289.006	22.1707	82.5533	11.6403	0.918667	9.99833	1.02467	4.194	0.718	0.872	0.216667	1.31167	0.182667	31.077
{\Delta \it pstS}, P_{tufB}:{\it mgdh}	18.0333	92.865	310.146	22.503	84.085	12.0223	0.956667	10.45	1.094	4.52033	0.778667	1.04367	0.237	1.43433	0.201	32.738
{\Delta \it pstS}, P_{112}:{\it mgdh}	20.3237	101.548	344.508	24.6947	92.4273	13.2217	1.05667	11.544	1.21067	5.041	0.871667	1.29333	0.267	1.60267	0.222333	36.331
{\Delta \it pstS}, P_{114}:{\it mgdh}	16.1343	88.0633	285.596	21.3397	79.736	11.194	0.883	9.64833	0.998333	4.09067	0.696667	0.817667	0.210667	1.26867	0.177667	29.9857
mineral sand	149	729	1445	174	611	94.3	10.15	61.5	7.59	36.4	6.46	16.9	2.22	14.5	2.26	252.28

### Sheet: Sheet2
Sample	Y	La	Ce	Pr	Nd	Sm	Eu	Gd	Tb	Dy	Ho	Er	Tm	Yb	Lu	total
wt	11.08	73.311	215.248	17.674	63.378	9.053	0.712	7.672	0.773	3.077	0.514	0.331	0.152	0.927	0.13	404.032
wt	11.166	74.605	219.973	17.893	64.915	9.25	0.721	7.785	0.787	3.108	0.524	0.361	0.155	0.947	0.133	412.323
wt	10.737	71.715	212.815	17.301	62.47	8.933	0.696	7.489	0.755	3.004	0.499	0.305	0.149	0.9	0.127	397.895
P_{112}:{\it mgdh}	13.433	79.377	252.366	19.255	70.508	10.168	0.8	8.788	0.891	3.627	0.62	0.627	0.187	1.131	0.158	461.936
P_{112}:{\it mgdh}	13.637	80.284	258.133	19.567	73.05	10.344	0.809	8.886	0.91	3.674	0.625	0.641	0.189	1.149	0.16	472.058
P_{112}:{\it mgdh}	14.306	84.723	271.037	20.854	76.677	10.847	0.85	9.311	0.958	3.874	0.662	0.728	0.199	1.197	0.17	496.393
{\Delta \it pstS}	17.465	95.574	303.51	23.074	86.399	12.247	0.953	10.514	1.077	4.437	0.762	0.989	0.227	1.392	0.194	558.814
{\Delta \it pstS}	17.214	95.989	304.687	23.377	87.692	12.212	0.972	10.484	1.075	4.401	0.751	0.96	0.229	1.376	0.191	561.61
{\Delta \it pstS}	14.141	82.481	258.822	20.061	73.569	10.462	0.831	8.997	0.922	3.744	0.641	0.667	0.194	1.167	0.163	476.862
{\Delta \it pstS}, P_{112}:{\it mgdh}	21.501	107.979	367.161	26.167	98.297	14.081	1.129	12.226	1.286	5.361	0.929	1.446	0.283	1.717	0.237	659.8
{\Delta \it pstS}, P_{112}:{\it mgdh}	19.201	96.366	327.838	23.496	87.977	12.526	1	11.011	1.156	4.795	0.827	1.178	0.254	1.517	0.211	589.353
{\Delta \it pstS}, P_{112}:{\it mgdh}	20.269	100.298	338.525	24.421	91.008	13.058	1.041	11.395	1.19	4.967	0.859	1.256	0.264	1.574	0.219	610.344
		73.2103	216.012	17.6227	63.5877											404.75
% difference		La	Ce	Pr	Nd											total
wt		0.137503	-0.353684	0.291292	-0.329729											-0.177393
wt		1.90501	1.83369	1.53401	2.08741											1.87103
wt		-2.04252	-1.48001	-1.8253	-1.75768											-1.69364
P_{112}:{\it mgdh}		8.42322	16.8296	9.26269	10.8831											14.1287
P_{112}:{\it mgdh}		9.66212	19.4994	11.0331	14.8808											16.6295
P_{112}:{\it mgdh}		15.7255	25.4731	18.3362	20.5847											22.6419
{\Delta \it pstS}		30.5471	40.5061	30.9336	35.8738											38.064
{\Delta \it pstS}		31.114	41.051	32.653	37.9072											38.7548
{\Delta \it pstS}		12.6631	19.8183	13.8363	15.697											17.8164
{\Delta \it pstS}, P_{112}:{\it mgdh}		47.4915	69.9725	48.4849	54.585											63.0142
{\Delta \it pstS}, P_{112}:{\it mgdh}		31.629	51.7684	33.3283	38.3554											45.6091
{\Delta \it pstS}, P_{112}:{\it mgdh}		36.9998	56.7158	38.5772	43.1221											50.7953
