## Supplementary material for "High Efficiency Rare Earth Element Biomining with Systems Biology Guided Engineering of *Gluconobacter oxydans*": Dataset S3

### Sheet: Export Summary
	This document was exported from Numbers. Each table was converted to an Excel worksheet. All other objects on each Numbers sheet were placed on separate worksheets. Please be aware that formula calculations may differ in Excel.
	Numbers Sheet Name	Numbers Table Name	Excel Worksheet Name
	Figure 3
		Table 1	Figure 3
	Sheet1
		Table 1	Sheet1
	Sheet2
		Table 1	Sheet2

### Sheet: Figure 3
Genotype	Pulp Density	Y	La	Ce	Pr	Nd	Sm	Eu	Gd	Tb	Dy	Ho	Tm	Yb	Lu	Total REE (μg)	Average Total REE	Fractional Improvement	µg/g leached
wt	1	16.01	66.06	225.79	17.38	68.53	10.36	0.86	9.34	1.01	4.37	0.77	0.25	1.51	0.21	422.45
wt	1	16.42	67.68	229.44	17.72	69.52	10.68	0.86	9.48	1.04	4.45	0.78	0.26	1.56	0.22	430.11
wt	1	13.36	54.83	187.61	14.23	56.04	8.51	0.75	7.69	0.85	3.68	0.64	0.21	1.3	0.18	349.88	400.813	0
\Delta {\it pstS}	1	16.99	82.98	284.31	19.71	75.51	11.44	0.96	10.35	1.1	4.71	0.82	0.25	1.51	0.22	510.86
\Delta {\it pstS}	1	19.63	99.61	332.27	23.68	89.7	13.37	1.1	12.33	1.3	5.51	0.95	0.29	1.82	0.26	601.82
\Delta {\it pstS}	1	19.59	99.28	333.81	23.54	89.68	13.33	1.1	12.21	1.29	5.49	0.95	0.29	1.77	0.24	602.57	571.75	0.426475
\Delta {\it pstS}, \n P_{112}:{\it mgdh}	1	18.9	101.08	356.05	24.15	91.37	13.57	1.17	12.33	1.3	5.44	0.92	0.27	1.75	0.25	628.55
\Delta {\it pstS}, \n P_{112}:{\it mgdh}	1	20.48	109.21	391.12	25.96	97.81	14.53	1.18	13.21	1.38	5.77	1	0.3	1.88	0.26	684.09
\Delta {\it pstS}, \n P_{112}:{\it mgdh}	1	23.06	122.92	437.23	29.24	110.71	16.61	1.33	15.09	1.58	6.52	1.13	0.36	2.14	0.31	768.23	693.623	0.73054
wt	10	11.08	73.311	215.248	17.674	63.378	9.053	0.712	7.672	0.773	3.077	0.514	0.152	0.927	0.13	403.701
wt	10	11.166	74.605	219.973	17.893	64.915	9.25	0.721	7.785	0.787	3.108	0.524	0.155	0.947	0.133	411.962
wt	10	10.737	71.715	212.815	17.301	62.47	8.933	0.696	7.489	0.755	3.004	0.499	0.149	0.9	0.127	397.59	404.418	0
\Delta {\it pstS}	10	17.465	95.574	303.51	23.074	86.399	12.247	0.953	10.514	1.077	4.437	0.762	0.227	1.392	0.194	557.825
\Delta {\it pstS}	10	17.214	95.989	304.687	23.377	87.692	12.212	0.972	10.484	1.075	4.401	0.751	0.229	1.376	0.191	560.65
\Delta {\it pstS}	10	14.141	82.481	258.822	20.061	73.569	10.462	0.831	8.997	0.922	3.744	0.641	0.194	1.167	0.163	476.195	531.557	0.314375
\Delta {\it pstS}, \n P_{112}:{\it mgdh}	10	21.501	107.979	367.161	26.167	98.297	14.081	1.129	12.226	1.286	5.361	0.929	0.283	1.717	0.237	658.354
\Delta {\it pstS}, \n P_{112}:{\it mgdh}	10	19.201	96.366	327.838	23.496	87.977	12.526	1	11.011	1.156	4.795	0.827	0.254	1.517	0.211	588.175
\Delta {\it pstS}, \n P_{112}:{\it mgdh}	10	20.269	100.298	338.525	24.421	91.008	13.058	1.041	11.395	1.19	4.967	0.859	0.264	1.574	0.219	609.088	618.539	0.529456
Mineral sand	Total	149	729	1445	174	611	94.3	10.15	61.5	7.59	36.4	6.46	2.22	14.5	2.26	3343.38
% leached
Genotype	Pulp Density	Y	La	Ce	Pr	Nd	Sm	Eu	Gd	Tb	Dy	Ho	Tm	Yb	Lu	Total REE (%)	Average Total REE (%)	Fractional Improvement over Wild-type	pH
wt	1	10.745	9.06173	15.6256	9.98851	11.216	10.9862	8.47291	15.187	13.307	12.0055	11.9195	11.2613	10.4138	9.29204	12.6354			2.33
wt	1	11.0201	9.28395	15.8782	10.1839	11.3781	11.3256	8.47291	15.4146	13.7022	12.2253	12.0743	11.7117	10.7586	9.73451	12.8645			2.33
wt	1	8.96644	7.52126	12.9834	8.17816	9.17185	9.02439	7.38916	12.5041	11.1989	10.1099	9.90712	9.45946	8.96552	7.9646	10.4649	11.9883	0	2.32
\Delta {\it pstS}	1	11.4027	11.3827	19.6754	11.3276	12.3584	12.1315	9.45813	16.8293	14.4928	12.9396	12.6935	11.2613	10.4138	9.73451	15.2797			2.15
\Delta {\it pstS}	1	13.1745	13.6639	22.9945	13.6092	14.6809	14.1782	10.8374	20.0488	17.1278	15.1374	14.7059	13.0631	12.5517	11.5044	18.0003			2.13
\Delta {\it pstS}	1	13.1477	13.6187	23.101	13.5287	14.6776	14.1357	10.8374	19.8537	16.996	15.0824	14.7059	13.0631	12.2069	10.6195	18.0228	17.101	0.426475	2.14
\Delta {\it pstS}, \n P_{112}:{\it mgdh}	1	12.6846	13.8656	24.6401	13.8793	14.9542	14.3902	11.5271	20.0488	17.1278	14.9451	14.2415	12.1622	12.069	11.0619	18.7998			1.96
\Delta {\it pstS}, \n P_{112}:{\it mgdh}	1	13.745	14.9808	27.0671	14.9195	16.0082	15.4083	11.6256	21.4797	18.1818	15.8516	15.4799	13.5135	12.9655	11.5044	20.461			1.98
\Delta {\it pstS}, \n P_{112}:{\it mgdh}	1	15.4765	16.8615	30.2581	16.8046	18.1195	17.614	13.1034	24.5366	20.8169	17.9121	17.4923	16.2162	14.7586	13.7168	22.9776	20.7462	0.73054	1.96
wt	10	7.43624	10.0564	14.8961	10.1575	10.3728	9.60021	7.01478	12.4748	10.1845	8.4533	7.95666	6.84685	6.3931	5.75221	12.0746			2.32
wt	10	7.49396	10.2339	15.223	10.2833	10.6244	9.80912	7.10345	12.6585	10.3689	8.53846	8.11146	6.98198	6.53103	5.88496	12.3217			2.31
wt	10	7.20604	9.83745	14.7277	9.9431	10.2242	9.47296	6.85714	12.1772	9.9473	8.25275	7.72446	6.71171	6.2069	5.61947	11.8919	12.0961	0	2.31
\Delta {\it pstS}	10	11.7215	13.1103	21.0042	13.2609	14.1406	12.9873	9.38916	17.0959	14.1897	12.1896	11.7957	10.2252	9.6	8.58407	16.6845			2.05
\Delta {\it pstS}	10	11.553	13.1672	21.0856	13.4351	14.3522	12.9502	9.57635	17.0472	14.1634	12.0907	11.6254	10.3153	9.48966	8.45133	16.769			2.09
\Delta {\it pstS}	10	9.4906	11.3143	17.9116	11.5293	12.0408	11.0944	8.18719	14.6293	12.1476	10.2857	9.9226	8.73874	8.04828	7.21239	14.2429	15.8988	0.314375	2.1
\Delta {\it pstS}, \n P_{112}:{\it mgdh}	10	14.4302	14.8119	25.4091	15.0385	16.0879	14.9321	11.1232	19.8797	16.9433	14.728	14.3808	12.7477	11.8414	10.4867	19.6913			1.91
\Delta {\it pstS}, \n P_{112}:{\it mgdh}	10	12.8866	13.2189	22.6878	13.5034	14.3989	13.2831	9.85222	17.9041	15.2306	13.1731	12.8019	11.4414	10.4621	9.33628	17.5922			1.93
\Delta {\it pstS}, \n P_{112}:{\it mgdh}	10	13.6034	13.7583	23.4273	14.0351	14.8949	13.8473	10.2562	18.5285	15.6785	13.6456	13.2972	11.8919	10.8552	9.69027	18.2177	18.5004	0.529456	1.94

### Sheet: Sheet1
Sample Name	Genotype	pulp density	volume	Y	La	Ce	Pr	Nd	Sm	Eu	Gd	Tb	Dy	Ho	Tm	Yb	Lu	total
wt	W_A1	0.03	5	22.2367	109.28	338.22	26.6033	102.303	15.2967	1.28667	13.81	1.43667	5.95333	1.03667	0.33	1.97333	0.283333	640.05
wt	W_A2	0.03	5	17.59	82.3833	250.46	20.5	78.8833	11.9667	0.956667	10.6233	1.11667	4.69	0.82	0.256667	1.54667	0.226667	482.02
wt	W_A3	0.03	5	16.65	79.88	243.053	19.68	75.7167	11.3167	0.963333	10.0933	1.07	4.41333	0.776667	0.246667	1.47667	0.213333	465.55
{\Delta \it pstS}	S_A1	0.03	5	31.41	156.27	538.283	36.74	136.913	20.7667	1.69333	19.0033	1.98667	8.38	1.45667	0.443333	2.67667	0.37	956.393
{\Delta \it pstS}	S_A2	0.03	5	24.4533	126.123	416.903	28.9033	108.52	16.4667	1.34	14.8767	1.54667	6.46667	1.13	0.346667	2.08	0.293333	749.45
{\Delta \it pstS}	S_A3	0.03	5	30.6067	158.28	533.343	36.6267	135.767	20.41	1.69667	18.5467	1.93	8.08	1.39333	0.426667	2.6	0.366667	950.073
wt	W_B1	0.01	15	17.97	69.72	231.68	19.12	75.06	11.3	0.93	10.02	1.06	4.57	0.83	0.27	1.64	0.23	444.4
wt	W_B2	0.01	15	17.73	68.45	229.59	18.86	73.42	11.12	0.89	9.8	1.07	4.53	0.82	0.25	1.63	0.23	438.39
wt	W_B3	0.01	15	18.13	68.69	227.58	18.94	75.07	11.49	0.89	10.06	1.07	4.61	0.84	0.27	1.67	0.24	439.55
{\Delta \it pstS}	S_B1	0.01	15	23.47	130.86	395.69	29.09	107.85	15.99	1.27	14.28	1.48	6.14	1.05	0.31	1.94	0.27	729.69
{\Delta \it pstS}	S_B2	0.01	15	24.07	137.37	418.71	30.15	112.37	16.53	1.35	14.75	1.56	6.38	1.08	0.33	1.97	0.28	766.9
{\Delta \it pstS}	S_B3	0.01	15	23.18	135.11	416.72	29.82	111.05	16.32	1.31	14.43	1.48	6.12	1.05	0.33	1.94	0.27	759.13
wt	W_C1	0.006	25	15.1833	56.3333	182.933	16.3333	64.9667	9.68333	0.866667	8.31667	0.933333	3.86667	0.75	0.266667	1.55	0.25	362.233
wt	W_C2	0.006	25	14.9667	54.65	178.95	15.8333	62.8333	9.35	0.8	8.2	0.883333	3.85	0.7	0.25	1.46667	0.216667	352.95
wt	W_C3	0.006	25	13.5167	49.6167	166.85	14.3667	56.9333	8.55	0.75	7.43333	0.816667	3.38333	0.65	0.233333	1.33333	0.216667	324.65
{\Delta \it pstS}	S_C1	0.006	25	23.25	123.1	389.067	28.45	105.75	15.75	1.36667	14.0667	1.48333	6	1.08333	0.366667	1.95	0.3	711.983
{\Delta \it pstS}	S_C2	0.006	25	23.6833	128.367	402.217	29.5167	110.25	16.0333	1.28333	14.3667	1.5	6.11667	1.06667	0.35	1.93333	0.3	736.983
{\Delta \it pstS}	S_C3	0.006	25	27.0167	146.85	461.5	33.8667	126.017	18.3333	1.46667	16.3667	1.71667	7.06667	1.23333	0.4	2.3	0.316667	844.45
	total ug/g	1	0	149	729	1445	174	611	94.3	10.15	61.5	7.59	36.4	6.46	2.22	14.5	2.26	3343.38

### Sheet: Sheet2
Convert to ppm, adjust for volume, and divide by 0.15 g source material (ug leached per g of sand):
Genotype	pulp density	volume	Y	La	Ce	Pr	Nd	Sm	Gd	Dy	total
W_A1	0.03	5	22.2367	109.28	338.22	26.6033	102.303	15.2967	13.81	5.95333	633.703
W_A2	0.03	5	17.59	82.3833	250.46	20.5	78.8833	11.9667	10.6233	4.69	477.097
W_A3	0.03	5	16.65	79.88	243.053	19.68	75.7167	11.3167	10.0933	4.41333	460.803
S_A1	0.03	5	31.41	156.27	538.283	36.74	136.913	20.7667	19.0033	8.38	947.767
S_A2	0.03	5	24.4533	126.123	416.903	28.9033	108.52	16.4667	14.8767	6.46667	742.713
S_A3	0.03	5	30.6067	158.28	533.343	36.6267	135.767	20.41	18.5467	8.08	941.66
W_B1	0.01	15	17.97	69.72	231.68	19.12	75.06	11.3	10.02	4.57	439.44
W_B2	0.01	15	17.73	68.45	229.59	18.86	73.42	11.12	9.8	4.53	433.5
W_B3	0.01	15	18.13	68.69	227.58	18.94	75.07	11.49	10.06	4.61	434.57
S_B1	0.01	15	23.47	130.86	395.69	29.09	107.85	15.99	14.28	6.14	723.37
S_B2	0.01	15	24.07	137.37	418.71	30.15	112.37	16.53	14.75	6.38	760.33
S_B3	0.01	15	23.18	135.11	416.72	29.82	111.05	16.32	14.43	6.12	752.75
W_C1	0.006	25	15.1833	56.3333	182.933	16.3333	64.9667	9.68333	8.31667	3.86667	357.617
W_C2	0.006	25	14.9667	54.65	178.95	15.8333	62.8333	9.35	8.2	3.85	348.633
W_C3	0.006	25	13.5167	49.6167	166.85	14.3667	56.9333	8.55	7.43333	3.38333	320.65
S_C1	0.006	25	23.25	123.1	389.067	28.45	105.75	15.75	14.0667	6	705.433
S_C2	0.006	25	23.6833	128.367	402.217	29.5167	110.25	16.0333	14.3667	6.11667	730.55
S_C3	0.006	25	27.0167	146.85	461.5	33.8667	126.017	18.3333	16.3667	7.06667	837.017
			Y	La	Ce	Pr	Nd	Sm	Gd	Dy	total
			149	729	1445	174	611	94.3	61.5	36.4	3343.38
