## Supplementary material for "High Efficiency Rare Earth Element Biomining with Systems Biology Guided Engineering of *Gluconobacter oxydans*": Dataset S4

### Sheet: Sheet2
∆pstB (GO_1164)	FORWARD PRIMER	REVERSE PRIMER
Amplify 700 bp 5' flank	5-GCTCGGTACCCGGGGATCCTCGATGGGACCGCCC-3	5-CCATGACGCGCCCCTGCCTTGTTCCC-3
Amplify 700 bp 3' flank	5-AAGGCAGGGGCGCGTCATGGCTGACAG-3	5-TGCATGCCTGCAGGTCGACTGGGCCGACGCCG-3
Amplify 700 bp 5' flank with overlap	5-GCTCGGTACCCGGGGATCCTCGATGGGACCGCCC-3	5-CCATGACGCGCCCCTGCCTTGTTCCC-3
Amplify 700 bp 3' flank with overlap	5-AAGGCAGGGGCGCGTCATGGCTGACAG-3	5-TGCATGCCTGCAGGTCGACTGGGCCGACGCCG-3
Genotype ∆pstB	5-ATGAGCGAAACCGTCGTC-3	5-TCATCCGCACCTGTATCGAG-3
∆pstC (GO_1166)
Amplify 700 bp 5' flank	5-AGCATCTCGAACGCTGT-3	5-GCGTGAGGAGCTCTGAC-3
Amplify 700 bp 3' flank	5-ATGAGCGAAACCGTCGTC-3	5-GCGTGGTTTTCGCCGT-3
Amplify 700 bp 5' flank with overlap	5-GCTCGGTACCCGGGGATCCTACGCATGACCCTTGCC-3	5-GTTTCGCTCATACGACCTTCCACATCACGT-3
Amplify 700 bp 3' flank with overlap	5-GAAGGTCGTATGAGCGAAACCGTCGT-3	5-TGCATGCCTGCAGGTCGACTTTCTGGTTGCCGAGCG-3
Genotype ∆pstC	5-GCCACAGGTCGATATTCAGC-3	5-GCCGGGAAATCGATCGAAAT-3
∆pstS (GO_1005)
Amplify 700 bp 5' flank	5-GGGCGGTATGCTTGCC-3	5-GCCTGACCAAGCTCCG-3
Amplify 700 bp 3' flank	5-ACGCCTGATCCTGAGCG-3	5-CATGTTCCGGGAAGGGC-3
Amplify 700 bp 5' flank with overlap	5-GCTCGGTACCCGGGGATCCTCTGGAAGTCGGCCCAGG-3	5-GACGCAGACCGGGAATCCCTTATGGGGCG-3
Amplify 700 bp 3' flank with overlap	5-AGGGATTCCCGGTCTGCGTCCCTGTCC-3	5-TGCATGCCTGCAGGTCGACTATCACGACGCCAAAAACGAC-3
Genotype ∆pstS	5-AGCCCACCTTGATGCC-3	5-CGCCGCTCCCTCGGA-3
Promoter insertions before mgdh
Amplify mgdh ATG 5' flank	5-TATCGAGATCGTCAGCCATACCG-3	5-GATGTTCCTGGATCTGTTGTTCTGATGC-3
Amplify mgdh ATG 3' flank	5-ATGAGCACAACATCCCGG-3	5-TTTCGTGAACTTGCCCTTGTCG-3
Amplify P112 promoter	5-CAGTTCCAGCAGGGAACG-3	5-GGAACTGACTCCTGATTTCGTTCT-3
Amplify P114 promoter	5-GTGGCAGATGTTGAGAAATATCCG-3	5-TACGTAATCCTTTTCATGTCACCATGAC-3
Amplify tufB promoter with overlap (from genome)	5-5’CAGGAACATCCCGAAGGCATCGTTTACGG -3	5-TTGTGCTCATCGTCTTTCTCCAAAACCCCG-3
Amplify P112 promoter with overlap	5-CAGGAACATCCAGTTCCAGCAGGGAACG-3	5-TTGTGCTCATGGAACTGACTCCTGATTTCGT-3
Amplify P114 promoter with overlap	5-CAGGAACATCGTGGCAGATGTTGAGAAATATCCG-3	5-TTGTGCTCATTACGTAATCCTTTTCATGTCACCATGAC-3
Amplify mgdh ATG 5' flank with overlap for PtufB	5-GCTCGGTACCCGGGGATCCTGCGCGGAAATCACGCTTCTTG-3	5-ATGCCTTCGGGATGTTCCTGGATCTGTTGTTCT-3
Amplify mgdh ATG 5' flank with overlap for P112	5-GCTCGGTACCCGGGGATCCTGCGCGGAAATCACGCTTCTTG-3	5-GCTGGAACTGGATGTTCCTGGATCTGTTGTTCT-3
Amplify mgdh ATG 5' flank with overlap for P114	5-GCTCGGTACCCGGGGATCCTGCGCGGAAATCACGCTTCTTG-3	5-CATCTGCCACGATGTTCCTGGATCTGTTGTTCTG-3
Amplify mgdh ATG 3' flank with overlap for PtufB	5-GAGAAAGACGATGAGCACAACATCCCGG-3	5-TGCATGCCTGCAGGTCGACTTCTGGTGCAGCGAGC-3
Amplify mgdh ATG 3' flank with overlap for P112	5-AGTCAGTTCCATGAGCACAACATCCCG-3	5-TGCATGCCTGCAGGTCGACTTCTGGTGCAGCGAGC-3
Amplify mgdh ATG 3' flank with overlap for P114	5-GGATTACGTAATGAGCACAACATCCCGG-3	5-TGCATGCCTGCAGGTCGACTTCTGGTGCAGCGAGC-3
Genotype PtufB:mgdh	5-CAGGAACATCCCGAAGGCATCGTTTACGG-3	5-ATT GCG CCG GAA GGA GAG G-3
Genotype P112:mgdh	5-CAGTTCCAGCAGGGAACG-3	5-ATT GCG CCG GAA GGA GAG G-3
Genotype P114:mgdh	5-GTGGCAGATGTTGAGAAATATCCG-3	5-ATT GCG CCG GAA GGA GAG G-3
